# A DUF1068 protein acts as a pectin biosynthesis scaffold and maintains Golgi morphology and cell adhesion in Arabidopsis

**DOI:** 10.1101/2021.05.03.442108

**Authors:** Rahul S. Lathe, Heather E. McFarlane, Ghazanfar Abbas Khan, Berit Ebert, Eduardo Antonio Ramírez-Rodríguez, Niels Noord, Rishikesh Bhalerao, Staffan Persson

## Abstract

Adjacent plant cells are connected by specialized cell wall regions, called middle lamellae, which influence critical agricultural characteristics, including fruit ripening and organ abscission. Middle lamellae are enriched in pectin polysaccharides, specifically homogalacturonan (HG). Here, we identify a plant-specific Arabidopsis DUF1068 protein, called NKS1, that is required for middle lamellae integrity and cell adhesion. NKS1 localises to the Golgi apparatus and loss of the protein results in changes to Golgi structure and function. The *nks1* mutants also display HG deficient phenotypes, including reduced seedling growth, changes to cell wall composition, and tissue integrity defects. These phenotypes are identical to those of the HG deficient mutants *qua1* and *qua2*. Notably, NKS1 physically interacts with both QUA1 and QUA2, and genetic interaction analyses reveal that they work in the same pathway. Based on these results we propose that NKS1 works as a scaffold for HG synthesis and that such scaffolding is important to support Golgi function and the organization of the pectin synthesis machinery.
