## Supplemental Table 1 for "A DUF1068 protein acts as a pectin biosynthesis scaffold and maintains Golgi morphology and cell adhesion in Arabidopsis"

### Sheet: Table S1
Table S1: Genes co-expressed with NKS1 (At4g30996). Data are from ATTED-II using At4g30996 as query gene.
	Gene	Function			Other ID
1	AT3G15480	fiber (DUF1218)			AT3G15480
2	AT1G78040	Pollen Ole e 1 allergen and extensin family protein			AT1G78040
3	AT1G04430	S-adenosyl-L-methionine-dependent methyltransferases superfamily protein			AT1G04430
4	GAUT9	galacturonosyltransferase 9			AT3G02350
5	AT4G27720	Major facilitator superfamily protein			AT4G27720
6	XXT5	xyloglucan xylosyltransferase 5			AT1G74380
7	QUA1	Nucleotide-diphospho-sugar transferases superfamily protein			AT3G25140
8	AT2G34300	S-adenosyl-L-methionine-dependent methyltransferases superfamily protein			AT2G34300
9	AT3G49720	transmembrane protein			AT3G49720
10	AT2G32580	transmembrane protein: putative (DUF1068)			AT2G32580
11	CEV1	Cellulose synthase family protein			AT5G05170
12	AT1G76670	Nucleotide-sugar transporter family protein			AT1G76670
13	GB1	GTP-binding protein 1			AT5G52210
14	AT4G18030	S-adenosyl-L-methionine-dependent methyltransferases superfamily protein			AT4G18030
15	CESA6	cellulose synthase 6			AT5G64740
16	AT1G45688	transmembrane protein			AT1G45688
17	AT5G36290	Uncharacterized protein family (UPF0016)			AT5G36290
18	sks5	SKU5 similar 5			AT1G76160
19	NUDX1	nudix hydrolase 1			AT1G68760
20	AT1G67950	RNA-binding (RRM/RBD/RNP motifs) family protein			AT1G67950
21	AT5G61240	Leucine-rich repeat (LRR) family protein			AT5G61240
22	AT1G29470	S-adenosyl-L-methionine-dependent methyltransferases superfamily protein			AT1G29470
23	MTO3	S-adenosylmethionine synthetase family protein			AT3G17390
24	RALFL24	ralf-like 24			AT3G23805
25	GH9A1	glycosyl hydrolase 9A1			AT5G49720
26	GALS1	glycosyltransferase family protein (DUF23)			AT2G33570
27	CGR3	transmembrane protein			AT5G65810
28	AT3G15710	Peptidase S24/S26A/S26B/S26C family protein			AT3G15710
29	SCAMP5	SCAMP family protein			AT1G32050
30	AT3G23300	S-adenosyl-L-methionine-dependent methyltransferases superfamily protein			AT3G23300
31	SETH3	Sugar isomerase (SIS) family protein			AT3G54690
32	CSI1	binding protein			AT2G22125
33	GH9B7	glycosyl hydrolase 9B7			AT1G75680
34	ARF1	ADP-ribosylation factor 1			AT1G23490
35	CESA1	cellulose synthase 1			AT4G32410
36	AT2G24290	ubiquitin-associated protein (DUF1068)			AT2G24290
37	AT4G36660	polyol transporter: putative (DUF1195)			AT4G36660
38	MSR2	O-fucosyltransferase family protein			AT1G51630
39	RABA1f	RAB GTPase homolog A1F			AT5G60860
40	AT5G06700	trichome birefringence-like protein (DUF828)			AT5G06700
41	ARFA1D	Ras-related small GTP-binding family protein			AT1G70490
42	AT1G27700	Syntaxin/t-SNARE family protein			AT1G27700
43	KIS	tubulin folding cofactor A (KIESEL)			AT2G30410
44	XT2	UDP-xylosyltransferase 2			AT4G02500
45	AT2G40280	S-adenosyl-L-methionine-dependent methyltransferases superfamily protein			AT2G40280
46	MUR3	Exostosin family protein			AT2G20370
47	MAP70-1	microtubule-associated proteins 70-1			AT1G68060
48	AT1G34350	Tmem18			AT1G34350
49	AT1G69030	BSD domain-containing protein			AT1G69030
50	CESA5	cellulose synthase 5			AT5G09870
51	POM1	Chitinase family protein			AT1G05850
52	PGPS2	phosphatidylglycerolphosphate synthase 2			AT3G55030
53	DL1C	DYNAMIN-like 1C			AT1G14830
54	RWA2	O-acetyltransferase family protein			AT3G06550
55	COB	COBRA-like extracellular glycosyl-phosphatidyl inositol-anchored protein family			AT5G60920
56	GAUT1	galacturonosyltransferase 1			AT3G61130
57	AT2G27130	Bifunctional inhibitor/lipid-transfer protein/seed storage 2S albumin superfamily protein			AT2G27130
58	AT1G26650	Son of sevenless protein			AT1G26650
59	AT3G05000	Transport protein particle (TRAPP) component			AT3G05000
60	GAUT15	galacturonosyltransferase 15			AT3G58790
61	NDL2	N-MYC downregulated-like 2			AT5G11790
62	ARFA1F	ADP-ribosylation factor A1F			AT1G10630
63	AT4G22290	Ubiquitin-specific protease family C19-related protein			AT4G22290
64	QUA3	S-adenosyl-L-methionine-dependent methyltransferases superfamily protein			AT4G00740
65	AT5G18500	Protein kinase superfamily protein			AT5G18500
66	FLA18	FASCICLIN-like arabinogalactan protein 18 precursor			AT3G11700
67	SUT2	sucrose transporter 2			AT2G02860
68	AT1G26850	S-adenosyl-L-methionine-dependent methyltransferases superfamily protein			AT1G26850
69	PPa4	pyrophosphorylase 4			AT3G53620
70	AT3G26950	transmembrane protein			AT3G26950
71	ATRER1A	Rer1 family protein			AT4G39220
72	AT1G15970	DNA glycosylase superfamily protein			AT1G15970
73	AT4G16500	Cystatin/monellin superfamily protein			AT4G16500
74	AGP18	arabinogalactan protein 18			AT4G37450
75	SCAMP3	Secretory carrier membrane protein (SCAMP) family protein			AT2G20840
76	AT5G50420	O-fucosyltransferase family protein			AT5G50420
77	MLO8	Seven transmembrane MLO family protein			AT2G17480
78	AT1G21070	Nucleotide-sugar transporter family protein			AT1G21070
79	AT2G47320	Cyclophilin-like peptidyl-prolyl cis-trans isomerase family protein			AT2G47320
80	AT4G14360	S-adenosyl-L-methionine-dependent methyltransferases superfamily protein			AT4G14360
81	AT2G01070	Lung seven transmembrane receptor family protein			AT2G01070
82	sks3	SKU5 similar 3			AT5G48450
83	GAMMA CA1	gamma carbonic anhydrase 1			AT1G19580
84	SEC22	Synaptobrevin family protein			AT1G11890
85	PSP	3-phosphoserine phosphatase			AT1G18640
86	AT5G04160	Nucleotide-sugar transporter family protein			AT5G04160
87	NDL3	N-MYC downregulated-like 3			AT2G19620
88	AT1G04200	dyggve-melchior-clausen syndrome protein			AT1G04200
89	AT2G37120	S1FA-like DNA-binding protein			AT2G37120
90	AGD7	ARF-GAP domain 7			AT2G37550
91	AT2G05590	TLD-domain containing nucleolar protein			AT2G05590
92	TOPP9	Calcineurin-like metallo-phosphoesterase superfamily protein			AT3G05580
93	AFH1	formin homology 1			AT3G25500
94	MSR1	O-fucosyltransferase family protein			AT3G21190
95	FUC95A	1:2-alpha-L-fucosidase			AT4G34260
96	RBL3	RHOMBOID-like protein 3			AT5G07250
97	AT5G11640	Thioredoxin superfamily protein			AT5G11640
98	CPK1	calcium dependent protein kinase 1			AT5G04870
99	LLG1	LORELEI-LIKE-GPI-ANCHORED PROTEIN 1			AT5G56170
100	AT4G16695	transmembrane protein			AT4G16695
