## Supplemental Table 2 for "A DUF1068 protein acts as a pectin biosynthesis scaffold and maintains Golgi morphology and cell adhesion in Arabidopsis"

### Sheet: Table S2
Table S2. GO enrichment analysis using the top 100 co-expressed genes from Table S1. Output explanation may be found at: http://geneontology.org/
Analysis Type:	PANTHER Overrepresentation Test (Released 20210224)
Annotation Version and Release Date:	GO Ontology database DOI: 10.5281/zenodo.4495804 Released 2021-02-01
Analyzed List:	upload_1 (Arabidopsis thaliana)
Reference List:	Arabidopsis thaliana (all genes in database)
Test Type:	FISHER
Correction:	FDR
GO biological process complete	Arabidopsis thaliana - REFLIST (27462)	upload_1 (78)	upload_1 (expected)	upload_1 (over/under)	upload_1 (fold Enrichment)	upload_1 (raw P-value)	upload_1 (FDR)
positive regulation of respiratory gaseous exchange (GO:1903942)	2	2	0.01	+	> 100	4.73e-05	0.00522
regulation of respiratory gaseous exchange (GO:0043576)	2	2	0.01	+	> 100	4.73e-05	0.00512
homogalacturonan metabolic process (GO:0010394)	4	3	0.01	+	> 100	7.59e-07	0.0001
mannan metabolic process (GO:0010412)	3	2	0.01	+	> 100	7.88e-05	0.00808
homogalacturonan biosynthetic process (GO:0010289)	3	2	0.01	+	> 100	7.88e-05	0.00795
positive regulation of photosynthesis (GO:1905157)	4	2	0.01	+	> 100	0.000118	0.0117
positive regulation of unidimensional cell growth (GO:0051512)	5	2	0.01	+	> 100	0.000165	0.0161
mannosylation (GO:0097502)	6	2	0.02	+	> 100	0.000219	0.0207
cell wall pectin biosynthetic process (GO:0052325)	15	4	0.04	+	93.89	2.23e-07	3.09e-05
carbon utilization (GO:0015976)	8	2	0.02	+	88.02	0.000351	0.0303
anisotropic cell growth (GO:0051211)	8	2	0.02	+	88.02	0.000351	0.0299
plant-type primary cell wall biogenesis (GO:0009833)	28	6	0.08	+	75.45	5.36e-10	1.03e-07
pectin biosynthetic process (GO:0045489)	55	11	0.16	+	70.42	4.28e-17	2.12e-14
cell wall pectin metabolic process (GO:0052546)	27	5	0.08	+	65.2	3.03e-08	4.63e-06
cellulose biosynthetic process (GO:0030244)	50	9	0.14	+	63.37	8.16e-14	2.86e-11
xyloglucan biosynthetic process (GO:0009969)	18	3	0.05	+	58.68	2.8e-05	0.0034
cellulose metabolic process (GO:0030243)	55	9	0.16	+	57.61	1.77e-13	5.85e-11
mitotic cytokinesis (GO:0000281)	40	6	0.11	+	52.81	3.63e-09	6.36e-07
beta-glucan biosynthetic process (GO:0051274)	62	9	0.18	+	51.11	4.71e-13	1.47e-10
beta-glucan metabolic process (GO:0051273)	67	9	0.19	+	47.29	8.9e-13	2.65e-10
cell wall polysaccharide biosynthetic process (GO:0070592)	82	9	0.23	+	38.64	4.74e-12	1.13e-09
cytoskeleton-dependent cytokinesis (GO:0061640)	55	6	0.16	+	38.41	2.08e-08	3.35e-06
polysaccharide biosynthetic process (GO:0000271)	214	23	0.61	+	37.84	2.42e-29	1.44e-25
cellular component macromolecule biosynthetic process (GO:0070589)	85	9	0.24	+	37.28	6.38e-12	1.46e-09
cell wall macromolecule biosynthetic process (GO:0044038)	85	9	0.24	+	37.28	6.38e-12	1.41e-09
glucan biosynthetic process (GO:0009250)	118	12	0.34	+	35.8	2.43e-15	1.03e-12
plant-type cell wall biogenesis (GO:0009832)	159	16	0.45	+	35.43	4.29e-20	4.26e-17
multidimensional cell growth (GO:0009825)	40	4	0.11	+	35.21	7.41e-06	0.00092
cellular polysaccharide biosynthetic process (GO:0033692)	177	17	0.5	+	33.82	5.47e-21	6.51e-18
cell wall biogenesis (GO:0042546)	238	21	0.68	+	31.07	4.11e-25	8.16e-22
mucilage metabolic process (GO:0010191)	37	3	0.11	+	28.55	0.0002	0.0192
cellular carbohydrate biosynthetic process (GO:0034637)	213	17	0.6	+	28.1	1.03e-19	7.65e-17
carbohydrate biosynthetic process (GO:0016051)	302	23	0.86	+	26.81	3.95e-26	1.18e-22
positive regulation of growth (GO:0045927)	40	3	0.11	+	26.41	0.000249	0.0231
lignin biosynthetic process (GO:0009809)	42	3	0.12	+	25.15	0.000285	0.0261
cytokinesis (GO:0000910)	99	7	0.28	+	24.89	2.16e-08	3.39e-06
cortical microtubule organization (GO:0043622)	43	3	0.12	+	24.56	0.000304	0.0274
pectin metabolic process (GO:0045488)	161	11	0.46	+	24.05	2.21e-12	5.73e-10
galacturonan metabolic process (GO:0010393)	162	11	0.46	+	23.91	2.36e-12	5.85e-10
xyloglucan metabolic process (GO:0010411)	59	4	0.17	+	23.87	3.12e-05	0.00358
cellular glucan metabolic process (GO:0006073)	194	13	0.55	+	23.59	2.4e-14	9.53e-12
plant-type cell wall organization (GO:0009664)	150	10	0.43	+	23.47	2.96e-11	6.29e-09
glucan metabolic process (GO:0044042)	202	13	0.57	+	22.66	3.92e-14	1.46e-11
plant-type cell wall organization or biogenesis (GO:0071669)	267	17	0.76	+	22.42	3.72e-18	2.21e-15
cellular polysaccharide metabolic process (GO:0044264)	269	17	0.76	+	22.25	4.19e-18	2.27e-15
cell wall polysaccharide metabolic process (GO:0010383)	144	9	0.41	+	22	5.23e-10	1.04e-07
cell wall macromolecule metabolic process (GO:0044036)	171	10	0.49	+	20.59	1e-10	2.06e-08
lignin metabolic process (GO:0009808)	53	3	0.15	+	19.93	0.000544	0.045
polysaccharide metabolic process (GO:0005976)	417	23	1.18	+	19.42	4.15e-23	6.18e-20
cytoplasmic microtubule organization (GO:0031122)	55	3	0.16	+	19.2	0.000603	0.0492
cellular carbohydrate metabolic process (GO:0044262)	383	18	1.09	+	16.55	5.67e-17	2.59e-14
cell wall organization or biogenesis (GO:0071554)	510	22	1.45	+	15.19	6.6e-20	5.61e-17
hemicellulose metabolic process (GO:0010410)	110	4	0.31	+	12.8	0.000314	0.0279
cell wall organization (GO:0071555)	279	10	0.79	+	12.62	9.3e-09	1.54e-06
cell division (GO:0051301)	208	7	0.59	+	11.85	2.65e-06	0.000335
external encapsulating structure organization (GO:0045229)	331	10	0.94	+	10.64	4.43e-08	6.6e-06
mitotic cell cycle process (GO:1903047)	202	6	0.57	+	10.46	2.82e-05	0.00336
carbohydrate metabolic process (GO:0005975)	934	26	2.65	+	9.8	5.6e-19	3.7e-16
cell growth (GO:0016049)	385	10	1.09	+	9.14	1.74e-07	2.46e-05
mitotic cell cycle (GO:0000278)	244	6	0.69	+	8.66	7.84e-05	0.00819
growth (GO:0040007)	442	10	1.26	+	7.97	5.97e-07	8.08e-05
cell cycle process (GO:0022402)	419	8	1.19	+	6.72	2.84e-05	0.00332
cell cycle (GO:0007049)	456	8	1.3	+	6.18	5.11e-05	0.00543
macromolecule biosynthetic process (GO:0009059)	1321	23	3.75	+	6.13	1.48e-12	4.2e-10
cellular component biogenesis (GO:0044085)	1325	23	3.76	+	6.11	1.57e-12	4.26e-10
cellular macromolecule biosynthetic process (GO:0034645)	1265	17	3.59	+	4.73	8.64e-08	1.25e-05
organic substance biosynthetic process (GO:1901576)	2652	27	7.53	+	3.58	1.98e-09	3.57e-07
biosynthetic process (GO:0009058)	2788	28	7.92	+	3.54	1.19e-09	2.21e-07
cellular component organization or biogenesis (GO:0071840)	2817	27	8	+	3.37	7.25e-09	1.23e-06
cellular biosynthetic process (GO:0044249)	2561	22	7.27	+	3.02	1.77e-06	0.000229
cellular component organization (GO:0016043)	2411	19	6.85	+	2.77	3.59e-05	0.00403
primary metabolic process (GO:0044238)	7124	35	20.23	+	1.73	0.000385	0.0323
metabolic process (GO:0008152)	8363	39	23.75	+	1.64	0.000314	0.0275
