## Supplemental Table 4 for "A DUF1068 protein acts as a pectin biosynthesis scaffold and maintains Golgi morphology and cell adhesion in Arabidopsis"

### Sheet: Tabls S4
Table S4: Proteins identified in NKS1-GFP immunoprecipitation experiments
AGI	Description	Gene.Symbol	Protein.FDR.Confidence.Combined	Sum.PEP.Score	Coverage.in.Percent	Number.of.Peptides	Number.of.Protein.Unique.Peptides	Found.in.Experiment1	Found.in.Experiment2	Found.in.Experiment3	Total_Replicates_Identified (out of 8)	Mean.Abundances.Experiment1	Mean.Abundances.Experiment2	Mean.Abundances.Experiment3	Mean_Abundance	Detected.In.Nikolovski_et_al_2012	Detected.In.Parsons_et_al_2012	Detected.In.Parsons_et_al_2019	Total_Intersections
AT5G28540	heat shock protein 70 (Hsp 70) family protein |	BIP1	High	333.313	70	54	3	High	High	High	8	72.2	134.6	93.2	100.013	1	1	0	3
AT1G78240	S-adenosyl-L-methionine-dependent methyltransferases superfamily protein |	QUA2	High	181.5	52	30	30	High	High	High	8	40.7	145.6	113.7	100.025	1	1	1	4
AT3G02350	galacturonosyltransferase 9 |	GAUT9	High	153.496	33	18	15	High	High	High	8	25.7	111.3	163	100.013	1	1	1	4
AT2G30490	cinnamate-4-hydroxylase |	C4H	High	126.535	50	21	21	High	High	High	8	28.3	157.8	113.9	100	1	1	0	3
AT3G25140	Nucleotide-diphospho-sugar transferases superfamily protein |	QUA1	High	107.572	41	19	16	High	High	High	8	40	129.6	130.4	100.013	1	1	1	4
AT1G05070	transmembrane protein%2C putative (DUF1068) |	AT1G05070	High	107.557	51	16	11	High	High	High	8	88	108.5	103.6	100.013	1	0	0	2
AT4G30996	NKS1 (DUF1068) |	NKS1	High	85.963	37	13	9	High	High	High	8	52	128.9	119.1	100	1	1	1	4
AT1G18080	Transducin/WD40 repeat-like superfamily protein |	ATARCA	High	85.612	51	14	12	High	High	High	8	82.6	143.5	74	100.013	1	0	0	2
AT1G62020	Coatomer%2C alpha subunit |	AT1G62020	High	77.589	24	22	4	Peak Found	High	High	6	36.8	175.4	87.9	133.333	1	0	0	2
AT3G09260	Glycosyl hydrolase superfamily protein |	PYK10	High	61.607	38	14	9	High	High	High	8	53.8	123.6	122.6	100	1	0	0	2
AT1G65930	cytosolic NADP+-dependent isocitrate dehydrogenase |	cICDH	High	50.395	35	11	9	High	High	High	8	45	119	136	100	1	0	0	2
AT4G10790	UBX domain-containing protein |	AT4G10790	High	44.158	19	8	8	High	High	High	8	128.5	150.6	20.9	100.013	1	0	0	2
AT1G15690	Inorganic H pyrophosphatase family protein |	AVP1	High	42.073	12	8	4	High	High	High	8	35.9	109.5	154.6	100	1	1	0	3
AT1G20330	sterol methyltransferase 2 |	SMT2	High	38.936	35	12	11	Peak Found	High	High	6	3.4	118.7	177.8	114.286	1	1	0	3
AT5G15090	voltage dependent anion channel 3 |	VDAC3	High	29.984	33	7	6	Peak Found	High	High	7	59.3	51	189.6	114.271	1	0	0	2
AT1G48830	Ribosomal protein S7e family protein |	AT1G48830	High	29.839	35	7	7	High	High	High	8	98.3	100.2	101.6	100	1	0	0	2
AT2G21660	cold%2C circadian rhythm%2C and rna binding 2 |	CCR2; GRP7	High	29.14	42	5	1	High	High	High	8	129.8	108	62.2	100.013	1	0	0	2
AT2G45140	plant VAP homolog 12 |	PVA12	High	28.631	24	4	2	Peak Found	High	High	8	18.6	123.2	158.2	100.013	1	0	0	2
AT2G24290	ubiquitin-associated protein (DUF1068) |	AT2G24290	High	28.426	24	5	1	Peak Found	High	High	6	43.9	124	132.1	133.333	0	0	1	2
AT1G09640	Translation elongation factor EF1B%2C gamma chain |	AT1G09640	High	27.843	20	7	3	Peak Found	High	High	8	35.4	88.2	176.4	100	1	0	0	2
AT4G21150	ribophorin II (RPN2) family protein |	HAP6	High	27.552	20	10	1	Peak Found	High	High	8	35.6	129.7	134.8	100	1	1	0	3
AT1G76090	sterol methyltransferase 3 |	SMT3	High	26.782	22	7	6	Peak Found	High	High	8	15	99.7	185.3	100	1	0	0	2
AT3G56190	alpha-soluble NSF attachment protein 2 |	ALPHA-SNAP2	High	23.146	21	5	1	Peak Found	High	High	8	52.7	107.6	139.7	100.013	1	0	0	2
AT2G03510	SPFH/Band 7/PHB domain-containing membrane-associated protein family |	AT2G03510	High	22.948	18	7	7	Peak Found	High	High	7	12.7	105.1	182.2	114.286	1	1	0	3
AT1G13860	QUASIMODO2 LIKE 1 |	QUL1	High	22.738	18	7	2	Peak Found	High	High	6	12.5	121.7	165.8	133.317	0	0	1	2
AT5G47210	Hyaluronan / mRNA binding family |	AT5G47210	High	21.667	22	6	1	High	High	High	8	120	102.9	77.1	100	1	0	0	2
AT5G65650	sugar transporter%2C putative (DUF1195) |	AT5G65650	High	21.225	20	3	3	Peak Found	High	High	8	174.7	60.7	64.6	100.013	0	0	1	2
AT3G19820	cell elongation protein / DWARF1 / DIMINUTO (DIM) |	DWF1	High	20.325	10	6	6	Peak Found	High	High	8	17.9	133.4	148.7	100.013	1	0	0	2
AT4G36660	polyol transporter%2C putative (DUF1195) |	AT4G36660	High	19.667	32	4	4	Peak Found	High	High	6	21.7	185.5	92.8	133.35	0	1	1	3
AT1G67730	beta-ketoacyl reductase 1 |	KCR1	High	19.421	25	5	5	Peak Found	High	High	7	80.5	97.2	122.3	114.286	1	0	0	2
AT5G66680	dolichyl-diphosphooligosaccharide-protein glycosyltransferase 48kDa subunit family protein |	DGL1	High	18.709	13	5	5	Peak Found	High	High	8	9.4	114.3	176.3	100	1	1	0	3
AT4G00090	Transducin/WD40 repeat-like superfamily protein |	AT4G00090	High	16.775	14	5	5	Peak Found	High	High	8	198.4	34.8	66.8	100	1	0	0	2
AT3G54110	plant uncoupling mitochondrial protein 1 |	PUMP1	High	16.372	17	5	5	Peak Found	High	High	8	112.9	58	129.1	100	1	0	0	2
AT1G64090	Reticulan like protein B3 |	RTNLB3	High	13.164	17	4	1	Peak Found	High	High	8	8.3	129.2	162.4	100	1	0	0	2
AT3G46830	RAB GTPase homolog A2C |	RABA2c	High	12.233	16	3	1	Peak Found	High	High	7	8.2	100.3	191.6	114.286	1	0	0	2
AT2G32920	PDI-like 2-3 |	PDIL2-3	High	11.703	12	3	3	Peak Found	High	High	8	138.3	59.6	102.1	100	1	1	0	3
AT5G41600	VIRB2-interacting protein 3 |	BTI3	High	10.312	14	4	3	High	High	High	8	18.5	143.1	138.4	100	1	0	0	2
